# Comparison of real-time quantitative Polymerase Chain Reaction (PCR) and digital droplet PCR for quantification of hormone membrane receptor *FSHR, GPER* and *LHCGR* transcripts in human primary granulosa lutein cells

**DOI:** 10.1101/2020.06.22.164434

**Authors:** Samantha Sperduti, Claudia Anzivino, Maria Teresa Villani, Gaetano De Feo, Manuela Simoni, Livio Casarini

## Abstract

**Background:** Quantitative real time polymerase chain reaction (qPCR) and droplet digital PCR (ddPCR) are methods used for gene expression analysis in several contexts, including reproductive endocrinology.

**Objectives:** Herein, we compared qPCR and ddPCR technologies for gene expression analysis of hormone membrane receptor-encoding genes, such as follicle-stimulating hormone (*FSHR)*, G protein-coupled estrogen (*GPER)* and choriogonadotropin receptors (LHCGR), as well as the commonly used *RPS7* housekeeping gene, in order to identify the most reliable method to be applied for gene expression analysis in the context of human reproduction.

**Methods:** Total RNA was extracted from human primary granulosa cells of donor patients undergoing assisted reproduction and used for gene expression analysis by qPCR and ddPCR, after finding the optimal annealing temperature.

**Results:** Both techniques provided results reflecting the low number of *FSHR* and *GPER* transcripts, although ddPCR detected also unspecific transcripts in using *RPS7* primers and quantified the low-expressed genes with major accuracy, thanks to its higher reaction efficiency. The absolute *FSHR* and *GPER* transcript number was also determined by ddPCR, resulting in 50- to 170-fold lower amount than *LHCGR* transcripts.

**Conclusion:** These results suggest that ddPCR is the candidate technology for analysis of genes with relatively low expression levels and provides useful insights for characterizing hormone receptor expression levels in the context of reproductive endocrinology.
