## Supplementary table 1 for "Comparison of real-time quantitative Polymerase Chain Reaction (PCR) and digital droplet PCR for quantification of hormone membrane receptor *FSHR, GPER* and *LHCGR* transcripts in human primary granulosa lutein cells"

### Sheet: Foglio1
FSHR
Dilution	Cq Values		Cq mean	St. Dev.	% CV of Cq	DCq		2^-DCq		Average	St. Dev.	% CV
1	29.1	29.31	29.2	0.15	0.52	-0.11	0.11	1.08	0.93	1	0.1	10.6
0.5	29.52	29.23	29.38	0.21	0.7	0.432	0.03	0.80	0.98	0.89	0.1	14.3
0.1	31.74	31.63	31.69	0.08	0.25	2.54	2.43	0.17	0.19	0.18	0.01	5.4
0.05	33.31	31.87	32.59	1.02	3.13	4.11	2.67	0.06	0.16	0.11	0.07	65.3
0.01	35.32	34.07	34.7	0.89	2.55	6.12	4.86	0.01	0.03	0.02	0.01	57.8
0.005	35.2	36.17	35.68	0.69	1.92	6.00	6.97	0.02	0.01	0.01	0.01	45.8
GPER
Dilution	Cq Values		Cq mean	St. Dev.	% CV of Cq	DCq		2^-DCq		Average	St. Dev.	% CV
1	34.57	34.44	34.51	0.09	0.27	0.07	-0.07	0.96	1.05	1	0.06	6.5
0.5	36.26	36.39	36.33	0.09	0.25	1.75	1.88	0.30	0.27	0.28	0.02	6.3
0.1	40.66	40.24	40.45	0.3	0.73	6.15	5.73	0.01	0.02	0.02	0.003	20.4
0.05	43.74	41.12	42.43	1.85	4.36	9.23	6.61	0.00	0.01	0.01	0.01	101.7
0.01	44.34	43.02	43.68	0.93	2.13	9.83	8.52	0.001	0.003	0.002	0.001	60.4
0.005		43.26	43.26		0		8.75		0.002	0.002	0.0	0.0
LHCGR
Dilution	Cq Values		Cq mean	St. Dev.	% CV of Cq	DCq		2^-DCq		Average	St. Dev.	% CV
1	24.54	24.32	24.43	0.16	0.65	0.11	-0.11	0.93	1.08	1	0.1	10.9
0.5	24.77	24.46	24.62	0.21	0.87	0.34	0.04	0.79	0.97	0.88	0.1	14.76
0.1	27.23	27.05	27.14	0.12	0.46	2.80	2.62	0.14	0.16	0.15	0.01	8.6
0.05	28.06	27.76	27.91	0.21	0.74	3.63	3.34	0.08	0.10	0.09	0.01	14.4
0.01	30.26	30.07	30.16	0.14	0.45	5.83	5.64	0.02	0.02	0.02	0.002	9.4
0.005	31.25	31.38	31.32	0.09	0.29	6.82	6.95	0.01	0.01	0.01	0.001	6.3
RPS7
Dilution	Cq Values		Cq mean	St. Dev.	% CV of Cq	DCq		2^-DCq		Average	St. Dev.	% CV
1	27.89	27.69	27.79	0.14	0.5	0.10	-0.10	0.93	1.07	1	0.1	9.6
0.5	28.19	27.71	27.95	0.34	1.23	0.4	-0.08	0.76	1.06	0.9	0.2	23.6
0.1	31.42	30.88	31.15	0.38	1.21	3.63	3.09	0.08	0.12	0.1	0.03	25.9
0.05	32.15	31.99	32.07	0.11	0.35	4.37	4.21	0.05	0.05	0.05	0.004	7.9
0.01	34.16	33.83	33.99	0.23	0.69	6.37	6.04	0.01	0.02	0.01	0.002	16.2
0.005	36.36	35.15	35.76	0.86	2.4	8.58	7.36	0.00	0.01	0.004	0.002	56.2
