## Supplementary table 2 for "Comparison of real-time quantitative Polymerase Chain Reaction (PCR) and digital droplet PCR for quantification of hormone membrane receptor *FSHR, GPER* and *LHCGR* transcripts in human primary granulosa lutein cells"

### Sheet: Foglio1
FSHR
Dilution	gene copies/µl		gene transcripts/µl mean	SD	%CV	fold change %		Average	St. Dev.	% CV
1.00	59.20	59.20	59.2	0.00	0.00	1.00	1.00	1.00	0.00	0.00
0.5	27.30	25.60	26.45	1.20	4.54	0.46	0.43	0.45	0.02	4.54
0.1	5.80	5.80	5.80	0.00	0.00	0.10	0.10	0.10	0.00	0.00
0.05	3.00	2.30	2.65	0.49	18.68	0.05	0.04	0.04	0.01	18.68
0.01	0.42	0.41	0.42	0.01	1.70	0.01	0.01	0.01	0.00	1.70
0.005	0.14	0.19	0.17	0.04	21.43	0.00	0.00	0.00	0.00	21.43
0.00	0.07	0.00	0.02	0.04	200.00	0.00	0.00	0.00	0.00	282.84
GPER
Dilution	gene copies/µl		gene transcripts/µl mean	SD	%CV	fold change %		Average	St. Dev.	% CV
1	20.3	18.7	19.5	1.1	5.8	1.0	1.0	1.00	0.1	5.8
0.5	9.0	11.5	10.3	1.8	17.3	0.5	0.6	0.5	0.1	17.3
0.1	2.1	2.2	2.2	0.1	3.3	0.1	0.1	0.1	0.0	3.3
0.05	0.7	0.7	0.7	0.01	1.0	0.04	0.04	0.04	0.0	1.0
0.01	0.3	0.0	0.1	0.2	141.4	0.01	0.0	0.01	0.01	141.4
0.005	0.0	0.0	0.0	0.0		0.0	0.0	0.0	0.0
0.0	0.0	0.0	0.0	0.0		0.0	0.0	0.0	0.0
LHCGR
Dilution	gene copies/µl		gene transcripts/µl mean	SD	%CV	fold change %		Average	St. Dev.	% CV
1	2471.0	2473.0	2472.0	1.4	0.1	1.0	1.0	1.0	0.0	0.1
0.5	1205.0	1245.0	1225.0	28.3	2.3	0.5	0.5	0.5	0.01	2.3
0.1	197.0	214.0	205.5	12.0	5.9	0.1	0.1	0.1	0.0	5.9
0.05	122.0	111.0	116.5	7.8	6.7	0.1	0.04	0.1	0.0	6.7
0.01	24.0	24.1	24.1	0.1	0.3	0.01	0.01	0.01	0.0	0.3
0.005	15.0	12.7	13.9	1.6	11.7	0.01	0.01	0.01	0.0	11.7
0.0	0.0	0.0	0.0	0.0		0.0	0.0	0.0	0.0
RPS7
Dilution	gene copies/µl		gene transcripts/µl mean	SD	%CV	fold change %		Average	St. Dev.	% CV
1	6470.0	6710.0	6590.0	169.7	2.6	1.0	1.0	1.0	0.03	2.6
0.5	3480.0	3570.0	3525.0	63.6	1.8	0.5	0.5	0.5	0.01	1.8
0.1	613.0	636.0	624.5	16.3	2.6	0.1	0.1	0.1	0.0	2.6
0.05	337.0	342.0	339.5	3.5	1.0	0.1	0.1	0.1	0.0	1.0
0.01	74.1	79.0	76.6	3.5	4.5	0.01	0.01	0.01	0.0	4.5
0.005	38.5	38.0	38.3	0.4	0.9	0.01	0.01	0.01	0.0	0.9
0.0	0.0	0.0	0.0	0.0		0.0	0.0	0.0	0.0
